# Timesweeper: Accurately Identifying Selective Sweeps Using Population Genomic Time Series

**DOI:** 10.1101/2022.07.06.499052

**Authors:** Logan S. Whitehouse, Daniel R. Schrider

## Abstract

Despite decades of research, identifying selective sweeps, the genomic footprints of positive selection, remains a core problem in population genetics. Of the myriad methods that have been developed to tackle this task, few are designed to leverage the potential of genomic time-series data. This is because in most population genetic studies of natural populations only a single period of time can be sampled. Recent advancements in sequencing technology, including improvements in extracting and sequencing ancient DNA, have made repeated samplings of a population possible, allowing for more direct analysis of recent evolutionary dynamics. Serial sampling of organisms with shorter generation times has also become more feasible due to improvements in the cost and throughput of sequencing. With these advances in mind, here we present Timesweeper, a fast and accurate convolutional neural network-based tool for identifying selective sweeps in data consisting of multiple genomic samplings of a population over time. Timesweeper population genomic time-series data by first simulating training data under a demographic model appropriate for the data of interest, training a one-dimensional Convolutional Neural Network on said simulations, and inferring which polymorphisms in this serialized dataset were the direct target of a completed or ongoing selective sweep. We show that Timesweeper is accurate under multiple simulated demographic and sampling scenarios, identifies selected variants with high resolution, and estimates selection coefficients more accurately than existing methods. In sum, we show that more accurate inferences about natural selection are possible when genomic time-series data are available; such data will continue to proliferate in coming years due to both the sequencing of ancient samples and repeated samplings of extant populations with faster generation times, as well as experimentally evolved populations where time-series data are often generated. Methodological advances such as Timesweeper thus have the potential to help resolve the controversy over the role of positive selection in the genome. We provide Timesweeper as a Python package for use by the community.
