## Supplementary material for "Timesweeper: Accurately Identifying Selective Sweeps Using Population Genomic Time Series": Supplemtary Files: Supplemental_Tables_withCorr.xlsx

### Sheet: S1-ts_by_fet
Table S1: Summaries of Timesweeper's classification results on D. simulans evolve-and-resequence dataset binned by Fisher's Exact Test p-value*
range of -10*log(FET p-val)	# SNPs in bin	Spearman correlation within bin	Maximum TS score** in bin	Minimum TS score in bin	Mean TS score in bin	Median TS score in bin	Variance of TS scores in bin
(0, 5)	26228778	0.107	0.999	0.003	0.3	0.249	0.045
(5, 10)	2255117	0.136	0.999	0.009	0.461	0.393	0.076
(10, 15)	393402	0.103	1	0.011	0.592	0.59	0.08
(15, 20)	89213	0.08	0.999	0.019	0.687	0.759	0.071
(20, 25)	23100	0.073	1	0.044	0.751	0.853	0.061
(25, 30)	6267	0.071	0.999	0.047	0.799	0.903	0.051
(30, 35)	1754	0.072	0.999	0.088	0.852	0.948	0.039
(35, 40)	459	0.108	0.999	0.182	0.891	0.968	0.029
(40, 45)	137	0.026	0.999	0.353	0.939	0.986	0.015
(45, 50)	55	0.059	0.999	0.486	0.954	0.995	0.009
(50, 55)	24	0.431	0.999	0.782	0.975	0.996	0.002
(55, 60)	4	0.8	0.998	0.699	0.905	0.962	0.02
(60, 65)	2	-1	0.979	0.853	0.916	0.916	0.008
(65, 70)	1		0.999	0.999	0.999	0.999
*results from Barghi et al.: https://doi.org/10.1371/journal.pbio.3000128
**TS Score: Timesweeper's AFT method's class membership probability for the sweep class.

### Sheet: S2-fet_by_ts
Table S2: Summaries of Fisher's Exact Test results on D. simulans evolve-and-resequence dataset* binned by Timesweeper's sweep probability score.
range of Timesweeper sweep probability	# SNPs in bin	Maximum FET score** in bin	Minimum FET score in bin	Mean FET score in bin	Median FET score in bin	Variance of FET scores in bin
(0.0, 0.05)	853050	29.263	0	1.149	0.753	1.728
(0.05, 0.1)	3529111	34.953	0	1.315	0.851	2.261
(0.1, 0.15)	3848592	30.488	0	1.459	0.926	2.826
(0.15, 0.2)	3499879	37.145	0	1.555	0.958	3.323
(0.2, 0.25)	3284098	36.731	0	1.615	0.966	3.716
(0.25, 0.3)	3055674	39.872	0	1.679	0.98	4.173
(0.3, 0.35)	2670789	39.768	0	1.771	1.015	4.742
(0.35, 0.4)	2120030	43.132	0	1.896	1.077	5.465
(0.4, 0.45)	1519571	42.769	0	2.05	1.17	6.255
(0.45, 0.5)	1080959	46.337	0	2.211	1.286	7.028
(0.5, 0.55)	830448	38.736	0	2.371	1.41	7.795
(0.55, 0.6)	690529	41.325	0	2.519	1.523	8.516
(0.6, 0.65)	594157	44.064	0	2.667	1.639	9.233
(0.65, 0.7)	529898	55.315	0	2.831	1.775	10.054
(0.7, 0.75)	488387	46.638	0	2.988	1.913	10.744
(0.75, 0.8)	462874	50.52	0	3.19	2.085	11.721
(0.8, 0.85)	447920	48.075	0	3.464	2.327	13.041
(0.85, 0.9)	447546	64.068	0	3.843	2.669	14.843
(0.9, 0.95)	457924	55.376	0	4.501	3.272	18.07
(0.95, 0.99)	368555	60.716	0	5.97	4.699	25.173
(0.99, 1.0)	39003	66.286	0	10.185	8.769	44.218
*results from Barghi et al.: https://doi.org/10.1371/journal.pbio.3000128
**FET score: -10*log(p-value) from Barghi et al.'s Fisher's Exact Test calculations
